# CD180 identifies chemoresistant stem-like blasts and reveals a KMT2A-driven vulnerability in acute myeloid leukaemia

**DOI:** 10.64898/2026.04.23.720316

**Authors:** Madonna M Eltoukhy, Alexander Winton, Francesca Fasanella Masci, Elżbieta Kania, Mary T Scott, Alastair L Smith, Evie Rigby, Alexandra Curran, Aya Gouma, Jennifer Cassels, Lijun Liu, Thomas Stevens, Karen Dunn, Kevin M Rattigan, Meaad Almowaled, Lucy Wheeler, G. Vignir Helgason, Anindita Roy, Pamela Kearns, Paul Wetherell, Thomas A Milne, Brenda Gibson, Paresh Vyas, Christine J Harrison, David Vetrie, Karen Keeshan

## Abstract

Relapse and chemoresistance remain major challenges in paediatric acute myeloid leukaemia (PAML), particularly in KMT2A-rearranged (KMT2A-r) subtypes where conventional markers such as CD34 are often absent, complicating measurable residual disease (MRD) detection. Leukaemia stem/regenerating cells (LSC/LRC) drive disease initiation, progression, and relapse, sharing stemness and chemoresistance properties that make them critical therapeutic targets. Using high-dimensional spectral flow cytometry, we identified CD180, a Toll-like receptor-like surface protein, as highly expressed on blasts and stem-like populations in KMT2A-r AML, while near absent on normal haematopoietic stem cells (HSCs). PAML KMT2A-r exhibits an unconventional immunophenotype dominated by CD34^⁻^CD180^⁺^ populations. Integrated single-cell transcriptomics and functional profiling revealed CD180^high^ clusters enriched for quiescence, oxidative phosphorylation, and KMT2A/LSC stemness signatures. CD180^⁺^ cells demonstrated robust leukaemia-initiating capacity in xenograft models and persisted through therapy, re-emerging at relapse with phenotypic plasticity. Epigenomic analysis showed CD180 is a direct transcriptional target of the KMT2A::MLLT3 fusion complex, regulated by intragenic enhancers and downregulated by menin and BET inhibitors. Longitudinal single-cell analysis confirmed persistence and clonal evolution of CD180^⁺^ populations during treatment and relapse, underscoring their mechanistic role in chemoresistance and disease progression. In summary, CD180 marks dynamic, relapse-driving populations in KMT2A-r PAML, persists through therapy, and importantly is near absent on normal HSCs, offering a selective therapeutic window. These findings position CD180 as a clinically actionable biomarker for MRD detection and a compelling therapeutic target for eradicating chemoresistant, stem-like cells in paediatric AML.

**Main Points:**

1. CD180 marks chemoresistant, relapse-driving stem-like blasts in KMT2A-r paediatric AML, overcoming CD34-based MRD limitations.
2. Absent on normal HSCs, CD180 is a KMT2A::MLLT3 target and actionable for MRD, relapse prediction, and CD180-directed therapies.

**Novelty:** This study introduces CD180 as a novel biomarker and therapeutic target in AML, particularly KMT2A-rearranged subtypes where conventional markers are often absent. Unlike MRD strategies focused on bulk blasts, CD180 marks chemoresistant, stem-like populations driving relapse, critical reservoirs poorly defined in paediatric AML. This work fills a major gap in prognostic assessment and therapy by enabling precise detection of relapse-driving cells and offering a selective therapeutic window.
