## supplementary table 1 for "CD180 identifies chemoresistant stem-like blasts and reveals a KMT2A-driven vulnerability in acute myeloid leukaemia"

### Sheet: variables summerized
Group	No. of Samples	Gender (M/F)	Median Age at Diagnosis	FAB Subtypes	Relapse (%)	Median Haemoglobin [g/L]	Median WCC [×10⁹/L]	Median Platelets [×10⁹/L]
KMT2A-r PAML	15	9M / 6F	60 [11–201] months	M1(1), M4(1), M5(10), M7(1), NA(2)	5/15 (33%), 1 CNS relapse	94 [51–119]	6.5 [2.7–186.4]	93 [36–164]
Non-KMT2A PAML	7	3M / 4F	120 [72–216] months	M1(1), M2(3), M4/4Eo(2), NA(1)	2/7 (29%)	72 [40–88]	11.6 [3.1–55.2]	56 [26–150]
Adult AML	5	1M / 4F	55 [25–78] years	NA	NA	NA	NA	NA
Normal controls	7	3M / 3F / 1NA	4 years [10 months–28 years]			NA	NA	NA
